# Pancreatic Gα_s_ ablation disrupts tissue architecture and YAP signaling and unveils a compensatory regenerative response

**DOI:** 10.64898/2026.04.20.718494

**Authors:** Martina Rossotti, Juan I. Burgos, Dana J. Ramms, Agustín Romero, Valeria Burgui, Martín Zelicovich, Silvio A. Traba, Ana C. Heidenreich, J. Silvio Gutkind, Santiago A. Rodríguez-Seguí

## Abstract

Diabetes mellitus is characterized by chronic hyperglycemia and loss of pancreatic β-cell function and mass. Current therapies focus on β-cell protection and regeneration, led by GLP-1 receptor agonists. The G protein α-subunit (Gα_s_) acts as a key signaling node downstream of numerous GPCRs, integrating diverse signals that impact β-cell mass and function. Elucidating the integrative role of pancreatic Gα_s_ signaling is thus crucial for understanding β-cell biology. Our map of the pancreatic Gα_s_-coupled GPCR landscape reveals sophisticated, cell-type-specific networks, positioning Gα_s_ as a central hub for intra-pancreatic communication. Previous studies in mice with β-cell-specific or whole-pancreatic Gα_s_ deletion demonstrated reduced β-cell mass, impaired insulin secretion, and glucose intolerance. The stronger phenotype in the whole-pancreas model—marked by α-cell expansion and abnormal distribution—points to a crucial role for Gα_s_ in differential control of postnatal α- and β-cell proliferation. Here, we analyze the organ-wide consequences of Gα_s_ deletion using pancreas-specific Gα_s_ knockout mice (PGsKO). Consistent with prior findings, PGsKO mice exhibit reduced weight gain from four weeks and severe diabetes due to decreased β-cell mass and concomitant α-cell expansion. Furthermore, Gα_s_ loss induces profound architectural and functional defects in the exocrine pancreas, linked to YAP reactivation in acinar cells. Importantly, we observed attempted β-cell regeneration in PGsKO mice. Although insufficient to reverse diabetes, our results delineate the full pancreatic phenotype that may facilitate these regenerative efforts and suggest that strategically biasing GPCR signaling network away from Gα_s_ could be a viable strategy to promote β-cell regeneration from other pancreatic cell types.

**ARTICLE HIGHLIGHTS:**

- Gα_s_ is a central signaling hub that integrates diverse GPCR inputs across pancreatic cell types, yet its organ-wide role remained poorly defined.
- We addressed how pancreas-wide Gα_s_ deletion disrupts both endocrine and exocrine compartments, and whether regenerative programs are engaged.
- Gα_s_ loss caused severe diabetes through β-cell loss and α-cell expansion, induced profound exocrine defects with YAP reactivation, and triggered attempted β-cell regeneration from ducts and potentially other cell types.
- Our findings suggest that strategically biasing GPCR signaling away from Gα_s_ could promote regeneration from non-β-cell sources, offering new therapeutic avenues for diabetes.
