## Supplementary Tables for "Pancreatic Gα_s_ ablation disrupts tissue architecture and YAP signaling and unveils a compensatory regenerative response"

### Sheet: Supplementary Table 1
Supplementary Table 1. Primers for mouse genotyping.
Name	Fordward (5´-->3´)	Reverse (5´-->3´)
Pdx1-Cre	AGATGTTCGCGATTATCTTC	AGCTACACCAGAGACGG
Gnas	GAGAGCGAGAGGAAGACAGC	TCGGGCCTCTGGCGGAGCTT

### Sheet: Supplementary Table 2
Supplementary Table 2. Primary or alternative Gαs-coupled GPCRs identified in mouse scRNA-seq datasets. Data imported from GproteinDb (see Table 1 in GproteinDb, Nucleic Acids Research, 2024).
Mouse gen	Protein name	Class	Protein description	Functional relevance	Data base
Adora1	AA1R	A (Rhodopsin)	Adenosine A1 receptor	Modulates cAMP levels and cellular metabolism, often counterbalancing Gs signaling in energy-demanding tissues	GtoPdb Gs fam
Adora2a	AA2AR	A (Rhodopsin)	Adenosine A2A receptor	Canonical Gs-coupled receptor promoting cAMP accumulation and cytoprotective signaling.	GtoPdb Gs fam
Adora2b	AA2BR	A (Rhodopsin)	Adenosine A2B receptor	Low-affinity adenosine receptor activated under stress; induces cAMP and inflammatory/metabolic adaptation.	GtoPdb Gs fam
Chrm2	ACM2	A (Rhodopsin)	Muscarinic acetylcholine receptor M2	Regulates excitability and secretory balance in epithelial tissues.	GtoPdb Gs fam
Adra2a	ADA2A	A (Rhodopsin)	α2A adrenergic receptor	Inhibit cAMP production and fine-tune sympathetic regulation of secretion and metabolism.	GtoPdb Gs fam
Adra2b	ADA2B	A (Rhodopsin)	α2B adrenergic receptor		GtoPdb Gs fam
Adra2c	ADA2C	A (Rhodopsin)	α2C adrenergic receptor		GtoPdb Gs fam
Adrb1	ADRB1	A (Rhodopsin)	β1 adrenergic receptor	Gs-mediated cAMP signaling involved in metabolic activation and stress responses.	GtoPdb Gs fam
Adrb2	ADRB2	A (Rhodopsin)	β2 adrenergic receptor	Robust Gs–cAMP activation influencing secretion, proliferation and tissue remodeling.	GtoPdb Gs fam
Bdkrb2	BKRB2	A (Rhodopsin)	Bradykinin receptor B2	Modulates vascular tone and inflammatory responses impacting tissue microenvironment.	GtoPdb Gs fam
Calcr	CALCR	B (Secretin)	Calcitonin receptor	cAMP-mediated regulation of metabolism and epithelial cell function.	GtoPdb Gs fam
Cckar	CCKAR	A (Rhodopsin)	Cholecystokinin A receptor	Regulates digestive enzyme secretion and exocrine pancreatic function.	GtoPdb Gs fam
Cnr1	CNR1	A (Rhodopsin)	Cannabinoid receptor 1	Modulates cAMP and secretion, influencing metabolic and endocrine–exocrine crosstalk.	GtoPdb Gs fam
Crhr1	CRFR1	B-like signaling but Class A structure	Corticotropin-releasing hormone receptor 1	Activate cAMP pathways involved in stress and metabolic adaptation.	GtoPdb Gs fam
Crhr2	CRFR2	B-like signaling but Class A structure	Corticotropin-releasing hormone receptor 2		GtoPdb Gs fam
Drd1	DRD1	A (Rhodopsin)	Dopamine receptor D1	Gs-coupled stimulation of cAMP affecting cellular excitability and differentiation.	GtoPdb Gs fam
Drd5	DRD5	A (Rhodopsin)	Dopamine receptor D5	Gs-coupled stimulation of cAMP affecting cellular excitability and differentiation.	GtoPdb Gs fam
Gipr	GIPR	B (Secretin)	Gastric inhibitory polypeptide receptor	Gs-mediated cAMP signaling central to endocrine secretion and metabolic regulation.	GtoPdb Gs fam
Glp1r	GLP1R	B (Secretin)	Glucagon-like peptide-1 receptor	Potent activators of cAMP controlling secretion, proliferation and tissue maintenance.	GtoPdb Gs fam
Glp2r	GLP2R	B (Secretin)	Glucagon-like peptide-2 receptor		GtoPdb Gs fam
Gcgr	GCGR	B (Secretin)	Glucagon receptor	Canonical glucagon receptor activating Gs–cAMP signaling to regulate glucose metabolism, energy homeostasis and endocrine pancreas function.	GtoPdb Gs fam
Gpbar1	GPBAR1 / TGR5	A (Rhodopsin)	G-protein-coupled bile acid receptor 1	Bile acid receptor activating cAMP to modulate metabolism and inflammation.	GtoPdb Gs fam
Grm5	GRM5	C (Glutamate)	Metabotropic glutamate receptor 5	Influences intracellular signaling and plasticity.	GtoPdb Gs fam
Hrh2	HRH2	A (Rhodopsin)	Histamine receptor H2	Classical Gs-coupled receptor increasing cAMP and modulating secretion.	GtoPdb Gs fam
Mc3r	MC3R	A (Rhodopsin)	Melanocortin receptor 3	Gs-coupled receptor controlling cAMP-dependent metabolic and differentiation pathways.	GtoPdb Gs fam
Mc4r	MC4R	A (Rhodopsin)	Melanocortin receptor 4	Gs-coupled receptor controlling cAMP-dependent metabolic and differentiation pathways.	GtoPdb Gs fam
Hcrtr2	OX2R	A (Rhodopsin)	Orexin receptor 2	Regulate energy balance, secretion and cellular excitability.	GtoPdb Gs fam
Ptger2	PE2R2	A (Rhodopsin)	Prostaglandin E receptor EP2	Strong Gs–cAMP signaling involved in inflammation, proliferation and tissue repair.	GtoPdb Gs fam
Ptger4	PE2R4	A (Rhodopsin)	Prostaglandin E receptor EP4	Strong Gs–cAMP signaling involved in inflammation, proliferation and tissue repair.	GtoPdb Gs fam
Pth1r	PTH1R	B (Secretin)	Parathyroid hormone receptor 1	Strong Gs receptor regulating differentiation and metabolic pathways.	GtoPdb Gs fam
Avpr2	V2R	A (Rhodopsin)	Vasopressin V2 receptor	Canonical Gs receptor regulating water balance and epithelial signaling.	GtoPdb Gs fam
Vipr1	VIPR1	B (Secretin)	Vasoactive intestinal peptide receptor 1	Activate cAMP signaling, regulating secretion and cell survival.	GtoPdb Gs fam
Chrm1	ACM1	A (Rhodopsin)	Muscarinic acetylcholine receptor M1	Modulates secretory and calcium-dependent signaling.	Bouvier Gs fam
Adra1a	ADA1A	A (Rhodopsin)	α1A adrenergic receptor	Regulates epithelial tone and metabolic responses.	Bouvier Gs fam
Ednra	EDNRA	A (Rhodopsin)	Endothelin receptor type A	Influences vascular and epithelial interactions.	Bouvier Gs fam
Hrh1	HRH1	A (Rhodopsin)	Histamine receptor H1	Contributes to inflammatory and epithelial responses.	Bouvier Gs fam
Gpr4	GPR4	A (Rhodopsin)	G protein-coupled receptor 4	Proton-sensing GPCR linking extracellular pH to cAMP signaling.	Lambert-RGB-GDP_Econst
Gpr21	GPR21	A (Rhodopsin)	G protein-coupled receptor 21	Orphan GPCR implicated in metabolic regulation and cAMP signaling.	Lambert-RGB-GDP_Econst
Gpr26	GPR26	A (Rhodopsin)	G protein-coupled receptor 26	Orphan GPCR with reported Gs coupling and metabolic relevance.	Lambert-RGB-GDP_Econst
Gpr62	GPR62	A (Rhodopsin)	G protein-coupled receptor 62	Poorly characterized GPCR with potential cAMP pathway involvement.	Lambert-RGB-GDP_Econst
Gpr78	GPR78	A (Rhodopsin)	G protein-coupled receptor 78	Orphan receptor associated with epithelial and metabolic signaling.	Lambert-RGB-GDP_Econst
Gpr174	GPR174 (“GP174”)	A (Rhodopsin)	G protein-coupled receptor 174	Enables bioactive lipid receptor activity. Acts upstream of or within T cell homeostasis.	Lambert-RGB-GDP_Econst
Htr4	5HT4R (HTR4)	A (Rhodopsin)	5 hydroxytryptamine (serotonin) receptor 4	Serotonin receptors regulating circadian and metabolic pathways via cAMP	GtoPdb
Htr6	5HT6R (HTR6)	A (Rhodopsin)	5 hydroxytryptamine (serotonin) receptor 6		GtoPdb
Htr7	5HT7R (HTR7)	A (Rhodopsin)	5 hydroxytryptamine (serotonin) receptor 7		GtoPdb
Adrb3	ADRB3	A (Rhodopsin)	β3-adrenergic receptor	Regulates energy metabolism and lipolysis via cAMP signaling.	GtoPdb
Taar1	TAAR1	A (Rhodopsin)	Trace amine-associated receptor 1	Modulates cAMP and metabolic responses.	GtoPdb
Mc1r	MSHR (MC1R)	A (Rhodopsin)	Melanocortin receptor 1	Gs-coupled receptor controlling cAMP-dependent metabolic and differentiation pathways.	GtoPdb
Mc2r	ACTHR (MC2R)	A (Rhodopsin)	Melanocortin receptor 2	Gs-coupled receptor controlling cAMP-dependent metabolic and differentiation pathways.	GtoPdb
Mc5r	MC5R	A (Rhodopsin)	Melanocortin receptor 5	Gs-coupled receptor controlling cAMP-dependent metabolic and differentiation pathways.	GtoPdb
Lhcgr	LSHR (LHCGR)	A (Rhodopsin)	Luteinizing hormone/choriogonadotropin receptor	Glycoprotein hormone receptor with strong Gs–cAMP signaling.	GtoPdb
Tshr	TSHR	A (Rhodopsin)	Thyroid stimulating hormone receptor	cAMP-mediated hormonal receptor regulating differentiation.	GtoPdb
Gpr119	GP119 (GPR119)	A (Rhodopsin)	G protein-coupled receptor 119	Metabolic orphan GPCR activating cAMP and hormone secretion	GtoPdb
Ptafr	PD2R (PTAFR)	A (Rhodopsin)	Platelet-activating factor receptor	Modulates inflammatory signaling and epithelial responses.	GtoPdb
Ptgir	PI2R (PTGIR)	A (Rhodopsin)	Prostacyclin receptor	Gs-coupled receptor promoting cAMP-mediated cytoprotection.	GtoPdb
Gpr3	GPR3	A (Rhodopsin)	G protein-coupled receptor 3	Constitutively active Gs-coupled orphan receptor maintaining basal cAMP levels and differentiation state.	GtoPdb
Gpr65	PSYR (GPR65)	A (Rhodopsin)	G protein-coupled receptor 65	Proton-sensing GPCR linking extracellular pH to cAMP signaling and tissue stress responses.	GtoPdb
Gpr101	GP101 (GPR101)	A (Rhodopsin)	G protein-coupled receptor 101	Orphan metabolic GPCR with reported Gs coupling, implicated in energy balance, secretion and immune–epithelial interactions.	GtoPdb
Ghrhr	GHRHR	B (Secretin)	Growth hormone–releasing hormone receptor	Stimulates cAMP and growth-related pathways.	GtoPdb
Sctr	SCTR	B (Secretin)	Secretin receptor	Regulates ductal secretion and exocrine pancreatic physiology.	GtoPdb
Vipr2	VIPR2	B (Secretin)	Vasoactive intestinal peptide receptor 2	Activate cAMP signaling, regulating secretion and cell survival.	GtoPdb
Adgrd1	AGRD1 (ADGRD1)	Adhesion	PACAP receptor	Strong Gs activation with roles in secretion, survival and differentiation.	GtoPdb
Fzd3	FZD3	Frizzled	Frizzled class receptor 3	Wnt receptor regulate planar cell polarity, differentiation and tissue architecture (non-canonical GPCR signaling).	GtoPdb
Rxfp1	RXFP1	A (Rhodopsin)	Relaxin/insulin-like family peptide receptor 1	Activates cAMP and extracellular matrix remodeling and tissue plasticity. Enables hormone binding activity.	GtoPdb
Rxfp2	RXFP2	A (Rhodopsin)	Relaxin/insulin-like family peptide receptor 2	Activates cAMP and extracellular matrix remodeling and tissue plasticity. Enables hormone binding activity.	GtoPdb
Gpr6	GPR6	A (Rhodopsin)	G protein-coupled receptor 6	Constitutively orphan active receptor sustaining basal cAMP signaling.	GtoPdb
Gpr12	GPR12	A (Rhodopsin)	G protein-coupled receptor 12	Orphan GPCR with constitutive Gs activity.	GtoPdb
Fzd7	FZD7	Frizzled	Frizzled class receptor 7	Wnt receptor regulate planar cell polarity, differentiation and tissue architecture (non-canonical GPCR signaling).	GtoPdb
Lpar6	LPAR6	A (Rhodopsin)	Lysophosphatidic acid receptor 6	Modulate proliferation, polarity and tissue remodeling.	GtoPdb
Ednrb	EDNRB	A (Rhodopsin)	Endothelin receptor type B	Regulate vascular tone and epithelial–stromal interactions.	GtoPdb
Mchr1	MCHR1	A (Rhodopsin)	Melanin-concentrating hormone receptor	Regulates metabolism and energy balance.	GtoPdb
Hcrtr1	OX1R (HCRTR1)	A (Rhodopsin)	Orexin receptor 1	Regulate energy balance, secretion and cellular excitability.	GtoPdb
Fshr	FSHR	A (Rhodopsin)	Follicle stimulating hormone receptor	Gonadotropin receptor with canonical Gs–cAMP signaling.	GtoPdb
Lpar4	LPAR4 (P2RY9 earlier name)	A (Rhodopsin)	Lysophosphatidic acid receptor 4	Modulate proliferation, polarity and tissue remodeling.	GtoPdb
Tacr1	NK1R (TACR1)	A (Rhodopsin)	Tachykinin receptor 1	Influence secretion, inflammation and epithelial responses to neuropeptides.	GtoPdb
Tacr2	NK2R (TACR2)	A (Rhodopsin)	Tachykinin receptor 1	Influence secretion, inflammation and epithelial responses to neuropeptides.	GtoPdb
Adcyap1r1	PACR (ADCYAP1R1)	B (Secretin)	Adenylate cyclase activating polypeptide 1 receptor 1	Strong Gs activation with roles in secretion, survival and differentiation.	GtoPdb
S1pr2	S1PR2	A (Rhodopsin)	Sphingosine-1-phosphate receptor	Controls cytoskeletal dynamics, survival and tissue organization.	GtoPdb

### Sheet: Supplementary Table 3
Supplementary Table 3. ChIP-seq and bulk RNA-seq datasets used in this study.
Experiment	Sample	SRA	Study
RNA-seq	Islets	SRR12022801	Mousavy Gharavy, S.N. et al. (2021) “Sexually dimorphic roles for the type 2 diabetes-associated C2cd4b gene in murine glucose homeostasis,” Diabetologia, 64(4), pp. 850–864. https://doi.org/10.1007/s00125-020-05350-x
RNA-seq	Pancreas	SRR30712414	Agrifoglio, O. et al. (2024) “Dexamethasone’s Clinical Efficacy in Experimental Autoimmune Pancreatitis Correlates with a Unique Transcriptomic Signature, Whilst Kinase Inhibitors Are Not Effective,” Biomedicines, 12(11), p. 2480. https://doi.org/10.3390/biomedicines12112480
Islet ChIP-seq	H3K4me1	SRR25765215	Zhang, Y. et al. (2025) “ACSS2 mediates an epigenetic pathway to regulate β-cell adaptation during gestation in mice,” Nature Communications, 16, p. 4697. https://doi.org/10.1038/s41467-025-58322-3
Islet ChIP-seq	H3K4me3	SRR21987691	Urizar, A.I. et al. (2023) “Beta cell dysfunction induced by bone morphogenetic protein (BMP)-2 is associated with histone modifications and decreased NeuroD1 chromatin binding,” Cell Death & Disease, 14(7), p. 399. https://doi.org/10.1038/s41419-023-05906-w
Islet ChIP-seq	H3K27ac	SRR24798509	Pedersen, S.S. et al. (2024) “Butyrate functions as a histone deacetylase inhibitor to protect pancreatic beta cells from IL-1β-induced dysfunction,” The FEBS journal, 291(3), pp. 566–583. https://doi.org/10.1111/febs.17005
Islet ChIP-seq	Pdx1	SRR26561587	Weidemann, B.J. et al. (2024) “Repression of Latent NF-κB Enhancers by PDX1 Regulates β-cell Functional Heterogeneity,” Cell metabolism, 36(1), pp. 90-102.e7. https://doi.org/10.1016/j.cmet.2023.11.018
Islet ChIP-seq	Neurod1	SRR21987698	Urizar, A.I. et al. (2023) “Beta cell dysfunction induced by bone morphogenetic protein (BMP)-2 is associated with histone modifications and decreased NeuroD1 chromatin binding,” Cell Death & Disease, 14(7), p. 399. https://doi.org/10.1038/s41419-023-05906-w
Islet ChIP-seq	Foxo1	SRR9158189	Kuo, T. et al. (2019) “Identification of C2CD4A as a human diabetes susceptibility gene with a role in β cell insulin secretion,” Proceedings of the National Academy of Sciences of the United States of America, 116(40), pp. 20033–20042. https://doi.org/10.1073/pnas.1904311116
Islet ChIP-seq	Foxa2	SRR868903	Meredith, D.M. et al. (2013) “Program specificity for Ptf1a in pancreas versus neural tube development correlates with distinct collaborating cofactors and chromatin accessibility,” Molecular and Cellular Biology, 33(16), pp. 3166–3179. https://doi.org/10.1128/MCB.00364-13
Islet ChIP-seq	Nkx2.2	SRR23649132	Abarinov, V. et al. (2023) “Major β cell-specific functions of NKX2.2 are mediated via the NK2-specific domain,” Genes & Development, 37(11–12), pp. 490–504. https://doi.org/10.1101/gad.350569.123
